# Regulator-derived growth and fitness costs of *Salmonella* SPI-2 expression are environment specific and T3SS independent

**DOI:** 10.64898/2026.04.10.717833

**Authors:** Madison Spratt, Cece Stumpf, Mia Vigil, Karen Snyder, Keara Lane

## Abstract

Bacterial pathogens must evolve regulatory mechanisms that balance the necessity of virulence genes with the costs associated with their expression. *Salmonella* Pathogenicity Island-2 (SPI-2) is a genomic locus that encodes a Type 3 Secretion System (T3SS) and secreted effectors necessary for intracellular survival and replication. Recent work has shown that SPI-2 is expressed heterogeneously, suggesting uniform or aberrant expression of the system carries fitness costs. Here, we report a negative correlation between microcolony growth and SPI-2 expression, suggesting a growth cost to expression of SPI-2. To quantify and mechanistically evaluate this cost, we employ knockout and synthetic expression of the SPI-2 master regulator *ssrB* to eliminate or force the expression of SPI-2 genes. We find that *ssrB* expression causes deficits throughout the growth curve and puts cells at a competitive disadvantage in acidic, nutrient limited media. We further show that these deficits are environment specific, and not observed until stationary phase in neutral, rich media. We also observe unexpected cell morphology effects of *ssrB* expression, suggesting its effects on the cell extend beyond its regulation of SPI-2 genes. Using known *ssrB* mutations we find that DNA-binding activity, but not phosphorylation, of SsrB is necessary for growth costs. Lastly, we show that this growth cost is incurred even in the absence of the SPI-2 genetic locus, indicating that it is inherent to expression of *ssrB*, rather than its primary downstream virulence gene targets. These results demonstrate that SPI-2 expression is coupled to context specific cell growth and fitness deficits induced by its master regulator, offering a potential benefit to heterogeneous expression.

**SIGNIFICANCE:** Virulence factors are often heterogeneously expressed in bacteria, offsetting the resource and energetic burdens they impose. Characterizing such burdens reveals the evolutionary pressures that act on virulence genes and uncovers the logic behind regulatory mechanisms that drive heterogeneity in their expression. This study evaluates the growth and fitness costs associated with expression of *Salmonella* Pathogenicity Island-2 (SPI-2), which encodes a Type 3 Secretion System and secreted effectors required for intracellular survival and replication. The expression of the SPI-2 master regulator *ssrB* is shown to impose environment-specific growth and fitness deficits. These deficits persist in the absence of T3SS genes, suggesting that costs originate from SsrB acting on other target genes. These results provide critical context to recent observations of heterogeneous SPI-2 expression, elucidating the fitness cost this heterogeneity has evolved to offset.
