## Supplementary material for "Regulator-derived growth and fitness costs of *Salmonella* SPI-2 expression are environment specific and T3SS independent": TableS1

### Sheet: Figure 2 and S2CD
Experiment	Media	Strain	local max growth rate	local max growth rate error	time of local max gr	time of local max gr err	logmaxlikehood for gr	max gr	max gr err	time of max gr	time of max gr err	doubling time	doubling time err	lag time	lag time err			ANOVA with Tukey's Post Hoc Test - SsrB
MS_20250807	MGM	WT	0.341798	0.00406722	6.08371	0.0416683	2015.14	0.340336	0.00410313	6.08371	0.0416683	2.03665	0.024441	4.18779	0.0325949			Media	Metric	Group 1	Group 2	meandiff	p-adj	lower	upper	reject
MS_20250807	MGM	WT+PsfGFP	0.364617	0.00336414	6.5004	0.0416704	2500.22	0.36434	0.00283939	6.5004	0.0416704	1.90247	0.0148426	4.67592	0.0179216			MGM	Lag Time	WT	ssrBKO	-0.759	0.6645	-2.5976	1.0796	FALSE
MS_20250807	MGM	WT+PHigh-sfGFP	0.39251	0.00332517	6.00037	0.0416686	2537.94	0.393254	0.00325924	6.00037	0.0416686	1.76259	0.0146302	4.24073	0.0173557					WT	ssrBKO+PHigh-ssrB	0.8569	0.5656	-0.9817	2.6955	FALSE
MS_20250807	MGM	WT+PLow-sfGFP	0.411686	0.00486058	5.58368	0.0416687	2366.08	0.412404	0.00481322	5.58368	0.0416687	1.68075	0.0195804	3.96357	0.02032					WT	ssrBKO+PLow-ssrB	1.1155	0.3331	-0.7232	2.9541	FALSE
MS_20250807	MGM	ssrBKO	0.372484	0.00372695	5.33367	0.041669	2234.5	0.370943	0.00373492	5.417	0.041669	1.86861	0.0187292	3.5653	0.0203741					WT	ssrBKO+PssrB	1.2036	0.2707	-0.635	3.0422	FALSE
MS_20250807	MGM	ssrBKO+PHigh-ssrB	0.224904	0.0029994	7.50047	0.125007	2198.97	0.22581	0.00331649	7.50047	0.0833378	3.0696	0.0448918	4.60714	0.0396319					ssrBKO	ssrBKO+PHigh-ssrB	1.6159	0.0925	-0.2228	3.4545	FALSE
MS_20250807	MGM	ssrBKO+PLow-ssrB	0.241886	0.00257169	8.0005	0.0833389	1780.41	0.241048	0.00250996	8.0005	0.0833389	2.87556	0.030001	5.15502	0.0361264					ssrBKO	ssrBKO+PLow-ssrB	1.8744	0.0453	0.0358	3.713	TRUE
MS_20250807	MGM	ssrBKO+PssrB	0.230258	0.00281841	7.66714	0.0833387	1992.08	0.2294	0.00335841	7.66714	0.125007	3.02157	0.0441532	4.81198	0.0466988					ssrBKO	ssrBKO+PssrB	1.9626	0.0354	0.124	3.8012	TRUE
MS_20250815	MGM	WT	0.260245	0.00593034	6.50026	0.083336	1363.49	0.260941	0.00632658	6.41692	0.125005	2.65633	0.064876	4.33895	0.0520909					ssrBKO+PHigh-ssrB	ssrBKO+PLow-ssrB	0.2586	0.9891	-1.58	2.0972	FALSE
MS_20250815	MGM	WT+PsfGFP	0.360868	0.00396248	6.41692	0.0416692	2352.56	0.362186	0.00469687	6.41692	0.0416692	1.91379	0.0248837	4.68634	0.0244394					ssrBKO+PHigh-ssrB	ssrBKO+PssrB	0.3467	0.9683	-1.4919	2.1853	FALSE
MS_20250815	MGM	WT+PHigh-sfGFP	0.34026	0.00423188	6.66693	0.0416672	2401.35	0.339603	0.00485971	6.66693	0.0416672	2.04105	0.0291065	4.86073	0.0256994					ssrBKO+PLow-ssrB	ssrBKO+PssrB	0.0882	0.9998	-1.7505	1.9268	FALSE
MS_20250815	MGM	WT+PLow-sfGFP	0.334003	0.00413103	6.41692	0.0416676	2127.65	0.333038	0.00454378	6.41692	0.0416676	2.08128	0.0282731	4.64702	0.0287382			MGM	Doubling Time	WT	ssrBKO	-0.4588	0.0923	-0.9806	0.063	FALSE
MS_20250815	MGM	ssrBKO	0.322502	0.00431205	5.66689	0.0833374	1941.9	0.321662	0.00521214	5.66689	0.0416692	2.15489	0.0347975	3.90391	0.0354435					WT	ssrBKO+PHigh-ssrB	0.6538	0.0138	0.132	1.1756	TRUE
MS_20250815	MGM	ssrBKO+PHigh-ssrB	0.217582	0.00468627	8.33365	0.0937534	1739.18	0.218757	0.00421215	8.37532	0.125005	3.16857	0.0612824	5.74565	0.0521584					WT	ssrBKO+PLow-ssrB	0.347	0.2586	-0.1748	0.8688	FALSE
MS_20250815	MGM	ssrBKO+PLow-ssrB	0.244734	0.00502854	8.58366	0.0416676	1938.1	0.244722	0.00453886	8.667	0.0416676	2.83238	0.0522036	6.03293	0.0611186					WT	ssrBKO+PssrB	0.3915	0.174	-0.1303	0.9133	FALSE
MS_20250815	MGM	ssrBKO+PssrB	0.248452	0.00256543	8.58366	0.0416676	2264.42	0.247631	0.00269437	8.58366	0.0416676	2.79911	0.0302625	6.23051	0.0291874					ssrBKO	ssrBKO+PHigh-ssrB	1.1125	0.0003	0.5907	1.6344	TRUE
MS_20250820	MGM	WT	0.256391	0.00538141	7.83361	0.0833362	1616.6	0.255513	0.00549025	7.91694	0.0833362	2.71277	0.0585343	5.42958	0.0531819					ssrBKO	ssrBKO+PLow-ssrB	0.8057	0.0034	0.2839	1.3275	TRUE
MS_20250820	MGM	WT+PsfGFP	0.294482	0.00337792	8.00028	0.0416676	2513.56	0.295498	0.00311331	8.00028	0.0416676	2.34569	0.024749	5.8133	0.0251462					ssrBKO	ssrBKO+PssrB	0.8503	0.0023	0.3285	1.3721	TRUE
MS_20250820	MGM	WT+PHigh-sfGFP	0.317654	0.00382492	8.16695	0.0416681	2943.32	0.318078	0.00312337	8.16695	0.0416681	2.17917	0.0213645	6.01237	0.0228795					ssrBKO+PHigh-ssrB	ssrBKO+PLow-ssrB	-0.3068	0.3599	-0.8286	0.215	FALSE
MS_20250820	MGM	WT+PLow-sfGFP	0.311013	0.00335391	7.5836	0.0416686	2780.33	0.310588	0.00309972	7.5836	0.0416686	2.23173	0.0221941	5.49365	0.021618					ssrBKO+PHigh-ssrB	ssrBKO+PssrB	-0.2623	0.4994	-0.7841	0.2595	FALSE
MS_20250820	MGM	ssrBKO	0.345677	0.00479701	6.08355	0.0520851	2136.28	0.345539	0.00515695	6.08355	0.0833364	2.00599	0.0299626	4.21018	0.0295497					ssrBKO+PLow-ssrB	ssrBKO+PssrB	0.0446	0.9984	-0.4772	0.5664	FALSE
MS_20250820	MGM	ssrBKO+PHigh-ssrB	0.222412	0.00322501	9.00031	0.125003	2169.67	0.221527	0.00248791	9.00031	0.0833351	3.12895	0.0351973	6.17418	0.0392612			MGM	Fold Change Max OD600	WT	ssrBKO	0.3407	0.0002	0.1851	0.4964	TRUE
MS_20250820	MGM	ssrBKO+PLow-ssrB	0.25432	0.00363487	8.58363	0.0520851	2223.71	0.253094	0.00369313	8.58363	0.0520851	2.73869	0.0398874	6.11475	0.0389782					WT	ssrBKO+PHigh-ssrB	-0.0873	0.401	-0.243	0.0683	FALSE
MS_20250820	MGM	ssrBKO+PssrB	0.251192	0.0023223	8.91698	0.0416672	2623.2	0.251173	0.00273818	8.91698	0.0416674	2.75964	0.0300223	6.52467	0.0279472					WT	ssrBKO+PLow-ssrB	-0.0632	0.6772	-0.2188	0.0925	FALSE
																				WT	ssrBKO+PssrB	-0.0856	0.4186	-0.2413	0.07	FALSE
																				ssrBKO	ssrBKO+PHigh-ssrB	-0.4281	0	-0.5837	-0.2724	TRUE
																				ssrBKO	ssrBKO+PLow-ssrB	-0.4039	0.0001	-0.5596	-0.2483	TRUE
																				ssrBKO	ssrBKO+PssrB	-0.4264	0	-0.582	-0.2707	TRUE
Experiment	Media	Strain	Avg. Max OD600	WT Max OD600	Fold Change Rel. To WT															ssrBKO+PHigh-ssrB	ssrBKO+PLow-ssrB	0.0242	0.9843	-0.1315	0.1798	FALSE
MS_20250807	MGM	WT	0.3428	0.3428	1															ssrBKO+PHigh-ssrB	ssrBKO+PssrB	0.0017	1	-0.1539	0.1574	FALSE
MS_20250815	MGM	WT	0.2397	0.2397	1															ssrBKO+PLow-ssrB	ssrBKO+PssrB	-0.0224	0.9881	-0.1781	0.1332	FALSE
MS_20250820	MGM	WT	0.2435	0.2435	1													M9	Lag Time	WT	ssrBKO	-0.0856	0.692	-0.3007	0.1295	FALSE
MS_20250807	MGM	WT+PsfGFP	0.3388	0.3428	0.988331															WT	ssrBKO+PHigh-ssrB	-0.1658	0.1577	-0.3809	0.0493	FALSE
MS_20250815	MGM	WT+PsfGFP	0.2547	0.2397	1.06258															WT	ssrBKO+PLow-ssrB	-0.2088	0.0581	-0.4239	0.0063	FALSE
MS_20250820	MGM	WT+PsfGFP	0.2417	0.2435	0.992608															WT	ssrBKO+PssrB	-0.2495	0.0221	-0.4646	-0.0344	TRUE
MS_20250807	MGM	WT+PHigh-sfGFP	0.3559	0.3428	1.03821															ssrBKO	ssrBKO+PHigh-ssrB	-0.0802	0.7373	-0.2953	0.1349	FALSE
MS_20250815	MGM	WT+PHigh-sfGFP	0.2438	0.2397	1.0171															ssrBKO	ssrBKO+PLow-ssrB	-0.1232	0.3831	-0.3383	0.0919	FALSE
MS_20250820	MGM	WT+PHigh-sfGFP	0.2473	0.2435	1.01561															ssrBKO	ssrBKO+PssrB	-0.1639	0.1645	-0.379	0.0512	FALSE
MS_20250807	MGM	WT+PLow-sfGFP	0.3545	0.3428	1.03413															ssrBKO+PHigh-ssrB	ssrBKO+PLow-ssrB	-0.043	0.9612	-0.2581	0.1721	FALSE
MS_20250815	MGM	WT+PLow-sfGFP	0.250167	0.2397	1.04367															ssrBKO+PHigh-ssrB	ssrBKO+PssrB	-0.0837	0.7077	-0.2988	0.1314	FALSE
MS_20250820	MGM	WT+PLow-sfGFP	0.248467	0.2435	1.0204															ssrBKO+PLow-ssrB	ssrBKO+PssrB	-0.0408	0.9678	-0.2558	0.1743	FALSE
MS_20250807	MGM	ssrBKO	0.448933	0.3428	1.30961													M9	Doubling Time	WT	ssrBKO	0.0256	0.8666	-0.0621	0.1132	FALSE
MS_20250815	MGM	ssrBKO	0.322433	0.2397	1.34515															WT	ssrBKO+PHigh-ssrB	0.0933	0.0359	0.0057	0.181	TRUE
MS_20250820	MGM	ssrBKO	0.332967	0.2435	1.36742															WT	ssrBKO+PLow-ssrB	0.0503	0.3808	-0.0373	0.138	FALSE
MS_20250807	MGM	ssrBKO+PHigh-ssrB	0.281833	0.3428	0.822151															WT	ssrBKO+PssrB	0.0677	0.1567	-0.02	0.1553	FALSE
MS_20250815	MGM	ssrBKO+PHigh-ssrB	0.227033	0.2397	0.947156															ssrBKO	ssrBKO+PHigh-ssrB	0.0678	0.156	-0.0199	0.1554	FALSE
MS_20250820	MGM	ssrBKO+PHigh-ssrB	0.235867	0.2435	0.968652															ssrBKO	ssrBKO+PLow-ssrB	0.0247	0.8793	-0.0629	0.1124	FALSE
MS_20250807	MGM	ssrBKO+PLow-ssrB	0.313467	0.3428	0.91443															ssrBKO	ssrBKO+PssrB	0.0421	0.5395	-0.0456	0.1298	FALSE
MS_20250815	MGM	ssrBKO+PLow-ssrB	0.221367	0.2397	0.923516															ssrBKO+PHigh-ssrB	ssrBKO+PLow-ssrB	-0.043	0.5206	-0.1307	0.0446	FALSE
MS_20250820	MGM	ssrBKO+PLow-ssrB	0.2368	0.2435	0.972485															ssrBKO+PHigh-ssrB	ssrBKO+PssrB	-0.0257	0.8653	-0.1133	0.062	FALSE
MS_20250807	MGM	ssrBKO+PssrB	0.2772	0.3428	0.808635															ssrBKO+PLow-ssrB	ssrBKO+PssrB	0.0174	0.9624	-0.0703	0.105	FALSE
MS_20250815	MGM	ssrBKO+PssrB	0.227633	0.2397	0.949659													M9	Fold Change Max OD600	WT	ssrBKO	0.0491	0.1145	-0.0096	0.1078	FALSE
MS_20250820	MGM	ssrBKO+PssrB	0.2398	0.2435	0.984805															WT	ssrBKO+PHigh-ssrB	-0.1143	0.0006	-0.173	-0.0556	TRUE
																				WT	ssrBKO+PLow-ssrB	-0.0568	0.0592	-0.1155	0.0019	FALSE
																				WT	ssrBKO+PssrB	-0.1058	0.0011	-0.1645	-0.0471	TRUE
																				ssrBKO	ssrBKO+PHigh-ssrB	-0.1634	0	-0.2221	-0.1047	TRUE
Experiment	Media	Strain	local max growth rate	local max growth rate error	time of local max gr	time of local max gr err	logmaxlikehood for gr	max gr	max gr err	time of max gr	time of max gr err	doubling time	doubling time err	lag time	lag time err					ssrBKO	ssrBKO+PLow-ssrB	-0.1059	0.0011	-0.1646	-0.0472	TRUE
MS_20260119	M9	WT	0.947959	0.0099946	4.5836	0.0416683	2037.95	0.943325	0.0132831	4.5836	0.0416683	0.734791	0.0103267	2.86675	0.0274494					ssrBKO	ssrBKO+PssrB	-0.1549	0	-0.2136	-0.0962	TRUE
MS_20260119	M9	WT_PsfGFP	0.927295	0.00842428	4.66694	0	2559.88	0.930033	0.00979174	4.66694	0	0.745293	0.00785135	2.79831	0.0194521					ssrBKO+PHigh-ssrB	ssrBKO+PLow-ssrB	0.0575	0.0556	-0.0012	0.1162	FALSE
MS_20260119	M9	WT_PHigh-sfGFP	0.902462	0.00728279	4.66694	0.0416693	2505.25	0.901992	0.00484928	4.66694	0	0.768463	0.0041293	2.78727	0.0135723					ssrBKO+PHigh-ssrB	ssrBKO+PssrB	0.0085	0.9881	-0.0503	0.0672	FALSE
MS_20260119	M9	WT_PLow-sfGFP	0.913349	0.00755347	4.5836	0	2615.81	0.913963	0.00741989	4.5836	0	0.758397	0.00615112	2.73211	0.017081					ssrBKO+PLow-ssrB	ssrBKO+PssrB	-0.049	0.115	-0.1078	0.0097	FALSE
MS_20260119	M9	ssrBKO	0.905633	0.0117891	4.5836	0.0416683	2049.15	0.906211	0.00973678	4.5836	0.0416683	0.764885	0.00823541	2.77691	0.0184882
MS_20260119	M9	ssrBKO_PHigh-ssrB	0.796685	0.0101343	4.83361	0.0416699	2076.79	0.798802	0.00997311	4.83361	0.0416699	0.867733	0.0108496	2.66374	0.0278312
MS_20260119	M9	ssrBKO_PLow-ssrB	0.877535	0.00773281	4.5836	0.0416693	2180.93	0.875768	0.00769558	4.5836	0.0416693	0.791474	0.00696616	2.64595	0.0195165			ANOVA with Tukey's Post Hoc Test - sfGFP
MS_20260119	M9	ssrBKO_PssrB	0.783402	0.00422169	4.00023	0.125006	2143.63	0.784596	0.00479074	4.08357	0.125006	0.883444	0.00540762	2.5761	0.0123581			Media	Metric	Group 1	Group 2	meandiff	p-adj	lower	upper	reject
MS_20260123	M9	WT	0.867273	0.0112295	4.58359	0.0416703	1815.19	0.867837	0.0091456	4.58359	0.0416703	0.798706	0.00842076	2.83967	0.0187037			MGM	Lag Time	WT	WT+PsfGFP	0.4064	0.9095	-1.5686	2.3814	FALSE
MS_20260123	M9	WT_PsfGFP	0.855061	0.00842634	4.75026	0.0416692	2724.19	0.853605	0.00842151	4.75026	0	0.812023	0.00798174	2.6711	0.0210127					WT	WT+PHigh-sfGFP	0.3858	0.921	-1.5891	2.3608	FALSE
MS_20260123	M9	WT_PHigh-sfGFP	0.841394	0.00553556	4.41691	0.0416693	2315.66	0.842729	0.00474774	4.50025	0.0416693	0.822504	0.00463963	2.68968	0.0144499					WT	WT+PLow-sfGFP	0.0493	0.9998	-1.9257	2.0243	FALSE
MS_20260123	M9	WT_PLow-sfGFP	0.862928	0.00769039	4.58359	0.0416703	2521.11	0.861389	0.00588081	4.58359	0	0.804685	0.00548529	2.66169	0.0140958					WT+PsfGFP	WT+PHigh-sfGFP	-0.0206	1	-1.9955	1.9544	FALSE
MS_20260123	M9	ssrBKO	0.843019	0.00939464	4.41691	0.0416693	1806.48	0.846833	0.00855045	4.41691	0.0416693	0.818517	0.00828088	2.74259	0.0196197					WT+PsfGFP	WT+PLow-sfGFP	-0.3571	0.9356	-2.3321	1.6179	FALSE
MS_20260123	M9	ssrBKO_PHigh-ssrB	0.775422	0.00813169	4.58359	0.0833386	1851.64	0.776153	0.00822203	4.58359	0.0833386	0.893055	0.00945478	2.63489	0.0234038					WT+PHigh-sfGFP	WT+PLow-sfGFP	-0.3365	0.9451	-2.3115	1.6384	FALSE
MS_20260123	M9	ssrBKO_PLow-ssrB	0.80395	0.00441448	4.33357	0	1975.85	0.805444	0.00428776	4.33357	0.010417	0.860577	0.00458347	2.59146	0.0117014			MGM	Doubling Time	WT	WT+PsfGFP	-0.4146	0.354	-1.1664	0.3372	FALSE
MS_20260123	M9	ssrBKO_PssrB	0.836488	0.00577952	3.91688	0	2333.24	0.836063	0.00750049	3.91688	0	0.829061	0.0074522	2.57106	0.0108916					WT	WT+PHigh-sfGFP	-0.4743	0.2572	-1.2261	0.2775	FALSE
MS_20260125	M9	WT	0.86041	0.00890464	4.41691	0.0833389	1927.15	0.861021	0.00888263	4.41691	0.125007	0.80503	0.00832294	2.66349	0.0232198					WT	WT+PLow-sfGFP	-0.4707	0.2624	-1.2225	0.2812	FALSE
MS_20260125	M9	WT_PsfGFP	0.813757	0.00555112	4.1669	0.166676	2302.55	0.81243	0.00680703	4.1669	0.166676	0.853178	0.0071407	2.53082	0.0159653					WT+PsfGFP	WT+PHigh-sfGFP	-0.0597	0.9938	-0.8115	0.6921	FALSE
MS_20260125	M9	WT_PHigh-sfGFP	0.828423	0.00532161	4.41691	0.250015	2581.1	0.82895	0.0046239	4.41691	0.208346	0.836175	0.00465423	2.56205	0.0122297					WT+PsfGFP	WT+PLow-sfGFP	-0.0561	0.9948	-0.8079	0.6958	FALSE
MS_20260125	M9	WT_PLow-sfGFP	0.83843	0.00471457	4.33357	0.208345	2512.01	0.838951	0.00470345	4.33357	0.208345	0.826207	0.00461946	2.55017	0.01086					WT+PHigh-sfGFP	WT+PLow-sfGFP	0.0036	1	-0.7482	0.7555	FALSE
MS_20260125	M9	ssrBKO	0.832979	0.00875174	4.50025	0.0833389	2262.53	0.833251	0.00776852	4.50025	0.0520869	0.831859	0.00772907	2.59363	0.0177015			MGM	Fold Change Max OD600	WT	WT+PsfGFP	0.0145	0.8581	-0.0445	0.0735	FALSE
MS_20260125	M9	ssrBKO_PHigh-ssrB	0.808792	0.00556377	4.08356	0.0416689	2139.18	0.808083	0.00592161	4.08356	0.0520864	0.857767	0.00627918	2.57392	0.0125321					WT	WT+PHigh-sfGFP	0.0236	0.5967	-0.0353	0.0826	FALSE
MS_20260125	M9	ssrBKO_PLow-ssrB	0.827695	0.00616449	4.08356	0.166677	2237.51	0.827682	0.00647434	4.00022	0.177094	0.837456	0.00656068	2.50621	0.0134844					WT	WT+PLow-sfGFP	0.0327	0.3491	-0.0262	0.0917	FALSE
MS_20260125	M9	ssrBKO_PssrB	0.833425	0.00835798	3.83354	0.0416689	2220.52	0.836063	0.00803014	3.83354	0.0416689	0.829061	0.00797283	2.4742	0.0162382					WT+PsfGFP	WT+PHigh-sfGFP	0.0091	0.9577	-0.0498	0.0681	FALSE
																				WT+PsfGFP	WT+PLow-sfGFP	0.0182	0.7593	-0.0407	0.0772	FALSE
																				WT+PHigh-sfGFP	WT+PLow-sfGFP	0.0091	0.9583	-0.0499	0.0681	FALSE
																		M9	Lag Time	WT	WT_PsfGFP	-0.1232	0.5693	-0.4192	0.1727	FALSE
Experiment	Media	Strain	Avg. Max OD600	WT Max OD600	Fold Change Rel. To WT															WT	WT_PHigh-sfGFP	-0.1103	0.6473	-0.4063	0.1857	FALSE
MS_20260119	M9	WT	1.1312	1.1312	1															WT	WT_PLow-sfGFP	-0.142	0.4616	-0.438	0.154	FALSE
MS_20260123	M9	WT	1.1241	1.1241	1															WT_PsfGFP	WT_PHigh-sfGFP	0.0129	0.9989	-0.2831	0.3089	FALSE
MS_20260125	M9	WT	1.12643	1.12643	1															WT_PsfGFP	WT_PLow-sfGFP	-0.0188	0.9968	-0.3147	0.2772	FALSE
MS_20260119	M9	WT_PsfGFP	1.16153	1.1312	1.02682															WT_PHigh-sfGFP	WT_PLow-sfGFP	-0.0317	0.9851	-0.3277	0.2643	FALSE
MS_20260123	M9	WT_PsfGFP	1.12153	1.1241	0.997717													M9	Doubling Time	WT	WT_PsfGFP	0.024	0.8925	-0.0851	0.133	FALSE
MS_20260125	M9	WT_PsfGFP	1.1307	1.12643	1.00379															WT	WT_PHigh-sfGFP	0.0295	0.8213	-0.0795	0.1386	FALSE
MS_20260119	M9	WT_PHigh-sfGFP	1.1491	1.1312	1.01582															WT	WT_PLow-sfGFP	0.0169	0.9575	-0.0921	0.126	FALSE
MS_20260123	M9	WT_PHigh-sfGFP	1.11433	1.1241	0.991312															WT_PsfGFP	WT_PHigh-sfGFP	0.0055	0.9983	-0.1035	0.1146	FALSE
MS_20260125	M9	WT_PHigh-sfGFP	1.12757	1.12643	1.00101															WT_PsfGFP	WT_PLow-sfGFP	-0.0071	0.9966	-0.1161	0.102	FALSE
MS_20260119	M9	WT_PLow-sfGFP	1.15837	1.1312	1.02402															WT_PHigh-sfGFP	WT_PLow-sfGFP	-0.0126	0.9814	-0.1217	0.0964	FALSE
MS_20260123	M9	WT_PLow-sfGFP	1.11683	1.1241	0.993536													M9	Fold Change Max OD600	WT	WT_PsfGFP	0.0094	0.8025	-0.0239	0.0428	FALSE
MS_20260125	M9	WT_PLow-sfGFP	1.14727	1.12643	1.01849															WT	WT_PHigh-sfGFP	0.0027	0.9933	-0.0307	0.0361	FALSE
MS_20260119	M9	ssrBKO	1.19373	1.1312	1.05528															WT	WT_PLow-sfGFP	0.012	0.6701	-0.0214	0.0454	FALSE
MS_20260123	M9	ssrBKO	1.17357	1.1241	1.04401															WT_PsfGFP	WT_PHigh-sfGFP	-0.0067	0.9143	-0.0401	0.0267	FALSE
MS_20260125	M9	ssrBKO	1.1805	1.12643	1.048															WT_PsfGFP	WT_PLow-sfGFP	0.0026	0.9943	-0.0308	0.036	FALSE
MS_20260119	M9	ssrBKO_PHigh-ssrB	1.03043	1.1312	0.910921															WT_PHigh-sfGFP	WT_PLow-sfGFP	0.0093	0.8091	-0.0241	0.0427	FALSE
MS_20260123	M9	ssrBKO_PHigh-ssrB	1.0113	1.1241	0.899653
MS_20260125	M9	ssrBKO_PHigh-ssrB	0.953667	1.12643	0.846625
MS_20260119	M9	ssrBKO_PLow-ssrB	1.0892	1.1312	0.962871
MS_20260123	M9	ssrBKO_PLow-ssrB	1.0702	1.1241	0.952051
MS_20260125	M9	ssrBKO_PLow-ssrB	1.03043	1.12643	0.914775
MS_20260119	M9	ssrBKO_PssrB	1.02913	1.1312	0.909771
MS_20260123	M9	ssrBKO_PssrB	1.01763	1.1241	0.905287
MS_20260125	M9	ssrBKO_PssrB	0.9772	1.12643	0.867517

### Sheet: Figure S2E
Experiment	Media	Strain	local max growth rate	local max growth rate error	time of local max gr	time of local max gr err	logmaxlikehood for gr	max gr	max gr err	time of max gr	time of max gr err	doubling time	doubling time err	lag time	lag time err			ANOVA with Tukey's Post Hoc Test - SsrB
MV_20240227	MGM	WT	0.352211	0.00818421	5.41695	0.0416704	1984.13	0.353648	0.00792618	5.41695	0	1.95999	0.0439023	3.72123	0.0474992			Media	Metric	Group 1	Group 2	meandiff	p-adj	lower	upper	reject
MV_20240227	MGM	PHigh-ssrB	0.318202	0.00588315	6.25034	0.041669	2144.16	0.317997	0.00611346	6.25034	0.041669	2.17973	0.0417457	4.13101	0.0476879			MGM	Lag Time	WT	PHigh-ssrB	0.3243	0.6103	-0.5002	1.1488	FALSE
MV_20240227	MGM	PLow-ssrB	0.327228	0.00814471	5.50029	0.0416692	2087.12	0.327067	0.00615861	5.50029	0.0416692	2.11928	0.0399913	3.53223	0.0361674					WT	PLow-ssrB	0.1619	0.9199	-0.6626	0.9865	FALSE
MV_20240227	MGM	PssrB	0.27767	0.00546877	5.91698	0.083339	1978.12	0.277426	0.00461642	5.91698	0.083339	2.4985	0.0413768	3.12607	0.0579571					WT	PssrB	0.1629	0.9185	-0.6616	0.9875	FALSE
MV_20240302	MGM	WT	0.34459	0.00361988	5.16698	0.0833376	2141.28	0.34461	0.00442285	5.16698	0.0833376	2.0114	0.0257807	3.3995	0.0256102					PHigh-ssrB	PLow-ssrB	-0.1624	0.9193	-0.9869	0.6622	FALSE
MV_20240302	MGM	PHigh-ssrB	0.347568	0.00453508	5.58366	0.041669	2162.19	0.347769	0.00444675	5.58366	0.041669	1.99312	0.0255587	3.77409	0.0261681					PHigh-ssrB	PssrB	-0.1613	0.9206	-0.9859	0.6632	FALSE
MV_20240302	MGM	PLow-ssrB	0.392132	0.00313803	5.08364	0.0416693	2962.49	0.391885	0.00307452	5.08364	0.0416693	1.76875	0.0138432	3.60899	0.0121611					PLow-ssrB	PssrB	0.001	1	-0.8235	0.8255	FALSE
MV_20240302	MGM	PssrB	0.366681	0.00489993	5.91701	0.0416693	2290.17	0.366304	0.00439969	6.00035	0.0416693	1.89227	0.0227445	4.09329	0.0247546			MGM	Doubling Time	WT	PHigh-ssrB	0.1557	0.7624	-0.351	0.6623	FALSE
MV_20240330	MGM	WT	0.341394	0.00725156	5.33364	0.0416703	1730.1	0.343771	0.00728284	5.33364	0.0416703	2.01631	0.0423871	3.50851	0.0371301					WT	PLow-ssrB	-0.0794	0.9563	-0.5861	0.4272	FALSE
MV_20240330	MGM	PHigh-ssrB	0.303719	0.00371918	5.91701	0.041669	2645.42	0.30377	0.0036544	5.91701	0.0520861	2.28182	0.0274771	3.697	0.0288184					WT	PssrB	0.1682	0.7197	-0.3385	0.6749	FALSE
MV_20240330	MGM	PLow-ssrB	0.372464	0.00394867	5.66699	0.0416694	2261.2	0.372395	0.00560418	5.66699	0.0416694	1.86133	0.028155	3.9738	0.0291801					PHigh-ssrB	PLow-ssrB	-0.2351	0.4874	-0.7418	0.2716	FALSE
MV_20240330	MGM	PssrB	0.32989	0.00574166	6.16702	0.0416686	1870.13	0.32982	0.00622714	6.16702	0.0833382	2.10159	0.0398233	3.8987	0.0491563					PHigh-ssrB	PssrB	0.0126	0.9998	-0.4941	0.5193	FALSE
																				PLow-ssrB	PssrB	0.2477	0.447	-0.259	0.7544	FALSE
																		MGM	Fold Change Max. OD600	WT	PHigh-ssrB	-0.0224	0.6718	-0.0849	0.04	FALSE
																				WT	PLow-ssrB	-0.011	0.9401	-0.0735	0.0515	FALSE
Experiment	Media	Strain	Avg. Max OD600	WT Max OD600	Fold Change Rel. To WT															WT	PssrB	0.2998	0	0.2373	0.3622	TRUE
MV_20240227	MGM	WT	0.2671	0.2671	1															PHigh-ssrB	PLow-ssrB	0.0114	0.9336	-0.051	0.0739	FALSE
MV_20240302	MGM	WT	0.2881	0.2881	1															PHigh-ssrB	PssrB	0.3222	0	0.2597	0.3847	TRUE
MV_20240330	MGM	WT	0.285633	0.285633	1															PLow-ssrB	PssrB	0.3108	0	0.2483	0.3732	TRUE
MV_20240227	MGM	PHigh-ssrB	0.263633	0.2671	0.987021
MV_20240302	MGM	PHigh-ssrB	0.285333	0.2881	0.990397
MV_20240330	MGM	PHigh-ssrB	0.272867	0.285633	0.955304
MV_20240227	MGM	PLow-ssrB	0.2666	0.2671	0.998128
MV_20240302	MGM	PLow-ssrB	0.286667	0.2881	0.995025
MV_20240330	MGM	PLow-ssrB	0.278167	0.285633	0.973859
MV_20240227	MGM	PssrB	0.336467	0.2671	1.2597
MV_20240302	MGM	PssrB	0.386867	0.2881	1.34282
MV_20240330	MGM	PssrB	0.3704	0.285633	1.29677

### Sheet: Figure 4B
Experiment	Media	Strain	local max growth rate	local max growth rate error	time of local max gr	time of local max gr err	logmaxlikehood for gr	max gr	max gr err	time of max gr	time of max gr err	doubling time	doubling time err	lag time	lag time err			ANOVA with Tukey's Post Hoc Test
MS_20260220	MGM	WT	0.272253	0.00474344	5.58366	0.0833368	1814.22	0.271343	0.00454135	5.58366	0.0833368	2.55451	0.0426274	3.82313	0.0404633			Media	Metric	Group 1	Group 2	meandiff	p-adj	lower	upper	reject
MS_20260220	MGM	ssrBKO	0.314051	0.005353	5.25031	0.0416682	1664.69	0.311371	0.00647601	5.25031	0.0833356	2.22611	0.0457543	3.60716	0.0432049			MGM	Lag Time	WT	ssrBKO	-0.3098	0.3822	-0.8231	0.2035	FALSE
MS_20260220	MGM	ssrBKO_PssrB(D56A)	0.264665	0.00308675	7.41709	0.0416696	2449.42	0.264988	0.00369211	7.41709	0.0416696	2.61576	0.0365213	5.19062	0.0347208					WT	ssrBKO+PssrB(D56A)	1.5783	0	1.065	2.0916	TRUE
MS_20260220	MGM	ssrBKO_PssrB(K179A)	0.359509	0.00269652	5.50033	0	2737.72	0.359347	0.00274865	5.50033	0	1.92891	0.0147565	4.00911	0.0141428					WT	ssrBKO+PssrB(K179A)	0.0313	0.9999	-0.482	0.5446	FALSE
MS_20260220	MGM	ssrBKO_PssrB(L201A)	0.358842	0.00360613	5.41699	0.0416689	2491.44	0.358816	0.00369422	5.41699	0.0416689	1.93176	0.0198567	3.98757	0.0198626					WT	ssrBKO+PssrB(L201A)	-0.04	0.9998	-0.5533	0.4733	FALSE
MS_20260220	MGM	ssrBKO_PssrB	0.220817	0.00466671	8.00045	0.125007	1906.87	0.221967	0.00424785	8.00045	0.0833382	3.12275	0.0596127	5.45894	0.056153					WT	ssrBKO+PssrB	1.4047	0	0.8914	1.918	TRUE
MS_20260223	MGM	WT	0.306843	0.00536643	5.58368	0.0416697	1852.39	0.306065	0.00513084	5.66702	0.0416697	2.2647	0.0381004	4.09613	0.0315032					ssrBKO	ssrBKO+PssrB(D56A)	1.8881	0	1.3748	2.4014	TRUE
MS_20260223	MGM	ssrBKO	0.317352	0.00710846	4.91697	0.0416689	1723.44	0.319555	0.00628141	4.91697	0.0416689	2.1691	0.0425421	3.33454	0.0380559					ssrBKO	ssrBKO+PssrB(K179A)	0.3411	0.2917	-0.1722	0.8544	FALSE
MS_20260223	MGM	ssrBKO_PssrB(D56A)	0.242629	0.00312289	7.58379	0.0416696	2158.09	0.244231	0.00395499	7.58379	0.0416696	2.83808	0.0459891	5.52971	0.0404943					ssrBKO	ssrBKO+PssrB(L201A)	0.2698	0.5192	-0.2435	0.7831	FALSE
MS_20260223	MGM	ssrBKO_PssrB(K179A)	0.340662	0.00436069	5.417	0	2448.76	0.34333	0.00551498	5.417	0	2.0189	0.0327009	3.90905	0.0213143					ssrBKO	ssrBKO+PssrB	1.7145	0	1.2012	2.2278	TRUE
MS_20260223	MGM	ssrBKO_PssrB(L201A)	0.348567	0.00490223	5.25033	0.0416699	2576.29	0.347951	0.00494648	5.25033	0.0416699	1.99208	0.0282328	3.74696	0.0236533					ssrBKO+PssrB(D56A)	ssrBKO+PssrB(K179A)	-1.547	0	-2.0603	-1.0337	TRUE
MS_20260223	MGM	ssrBKO_PssrB	0.192742	0.00354249	7.83381	0.135425	1947.95	0.192695	0.00307252	7.83381	0.125008	3.59713	0.0574941	5.12242	0.0565078					ssrBKO+PssrB(D56A)	ssrBKO+PssrB(L201A)	-1.6183	0	-2.1316	-1.105	TRUE
MS_20260226	MGM	WT	0.314177	0.00479062	5.91703	0.125007	1395.17	0.312568	0.00439151	5.8337	0.0833374	2.21759	0.0310925	3.622	0.0514544					ssrBKO+PssrB(D56A)	ssrBKO+PssrB	-0.1736	0.8574	-0.6869	0.3397	FALSE
MS_20260226	MGM	ssrBKO	0.340174	0.00440741	5.66702	0.0520864	1710.39	0.339394	0.00505601	5.66702	0.0833374	2.04231	0.0302977	3.67015	0.0361011					ssrBKO+PssrB(K179A)	ssrBKO+PssrB(L201A)	-0.0713	0.9965	-0.5846	0.442	FALSE
MS_20260226	MGM	ssrBKO_PssrB(D56A)	0.284618	0.00292122	8.0005	0.0833375	2314.23	0.284526	0.00266918	8.0005	0.0833375	2.43615	0.0229208	5.55592	0.0269613					ssrBKO+PssrB(K179A)	ssrBKO+PssrB	1.3734	0	0.8601	1.8867	TRUE
MS_20260226	MGM	ssrBKO_PssrB(K179A)	0.386373	0.00375818	5.50034	0.0416694	2267.91	0.386471	0.00477664	5.417	0.0416694	1.79353	0.0220841	3.717	0.0179148					ssrBKO+PssrB(L201A)	ssrBKO+PssrB	1.4447	0	0.9314	1.958	TRUE
MS_20260226	MGM	ssrBKO_PssrB(L201A)	0.449283	0.00446259	5.33366	0.04167	2647.91	0.450978	0.00534157	5.33366	0.04167	1.53699	0.01821	3.68678	0.0188607			MGM	Doubling Time	WT	ssrBKO	-0.1998	0.7932	-0.7265	0.327	FALSE
MS_20260226	MGM	ssrBKO_PssrB	0.217219	0.00339017	8.58387	0.135426	1652.58	0.216564	0.00368118	8.58387	0.125009	3.20066	0.0546241	5.1741	0.0563812					WT	ssrBKO+PssrB(D56A)	0.2844	0.4928	-0.2424	0.8112	FALSE
																				WT	ssrBKO+PssrB(K179A)	-0.4318	0.1345	-0.9586	0.095	FALSE
																				WT	ssrBKO+PssrB(L201A)	-0.5253	0.0508	-1.0521	0.0015	FALSE
Experiment	Media	Strain	Avg. Max OD600	WT Max OD600	Fold Change Rel. To WT															WT	ssrBKO+PssrB	0.9612	0.0006	0.4345	1.488	TRUE
MS_20260220	MGM	WT	0.2332	0.2332	1															ssrBKO	ssrBKO+PssrB(D56A)	0.4842	0.0785	-0.0426	1.0109	FALSE
MS_20260223	MGM	WT	0.2136	0.2136	1															ssrBKO	ssrBKO+PssrB(K179A)	-0.2321	0.6823	-0.7588	0.2947	FALSE
MS_20260226	MGM	WT	0.352233	0.352233	1															ssrBKO	ssrBKO+PssrB(L201A)	-0.3256	0.3593	-0.8523	0.2012	FALSE
MS_20260220	MGM	ssrBKO	0.302667	0.2332	1.29788															ssrBKO	ssrBKO+PssrB	1.161	0.0001	0.6342	1.6878	TRUE
MS_20260223	MGM	ssrBKO	0.2777	0.2136	1.30009															ssrBKO+PssrB(D56A)	ssrBKO+PssrB(K179A)	-0.7162	0.0066	-1.243	-0.1894	TRUE
MS_20260226	MGM	ssrBKO	0.442467	0.352233	1.25617															ssrBKO+PssrB(D56A)	ssrBKO+PssrB(L201A)	-0.8097	0.0025	-1.3365	-0.2829	TRUE
MS_20260220	MGM	ssrBKO_PssrB(D56A)	0.253767	0.2332	1.08819															ssrBKO+PssrB(D56A)	ssrBKO+PssrB	0.6769	0.01	0.1501	1.2036	TRUE
MS_20260223	MGM	ssrBKO_PssrB(D56A)	0.227867	0.2136	1.06679															ssrBKO+PssrB(K179A)	ssrBKO+PssrB(L201A)	-0.0935	0.9893	-0.6203	0.4333	FALSE
MS_20260226	MGM	ssrBKO_PssrB(D56A)	0.328033	0.352233	0.931296															ssrBKO+PssrB(K179A)	ssrBKO+PssrB	1.3931	0	0.8663	1.9199	TRUE
MS_20260220	MGM	ssrBKO_PssrB(K179A)	0.279633	0.2332	1.19911															ssrBKO+PssrB(L201A)	ssrBKO+PssrB	1.4866	0	0.9598	2.0134	TRUE
MS_20260223	MGM	ssrBKO_PssrB(K179A)	0.2592	0.2136	1.21348													MGM	Max OD600 Fold Change Reltive to WT	WT	ssrBKO	0.2847	0.0001	0.1573	0.4121	TRUE
MS_20260226	MGM	ssrBKO_PssrB(K179A)	0.3966	0.352233	1.12596															WT	ssrBKO+PssrB(D56A)	0.0288	0.9697	-0.0986	0.1562	FALSE
MS_20260220	MGM	ssrBKO_PssrB(L201A)	0.283033	0.2332	1.21369															WT	ssrBKO+PssrB(K179A)	0.1795	0.005	0.0521	0.3069	TRUE
MS_20260223	MGM	ssrBKO_PssrB(L201A)	0.2579	0.2136	1.2074															WT	ssrBKO+PssrB(L201A)	0.2148	0.0011	0.0874	0.3422	TRUE
MS_20260226	MGM	ssrBKO_PssrB(L201A)	0.4309	0.352233	1.22334															WT	ssrBKO+PssrB	-0.1318	0.0412	-0.2592	-0.0043	TRUE
MS_20260220	MGM	ssrBKO_PssrB	0.205933	0.2332	0.883076															ssrBKO	ssrBKO+PssrB(D56A)	-0.256	0.0002	-0.3834	-0.1286	TRUE
MS_20260223	MGM	ssrBKO_PssrB	0.1949	0.2136	0.912453															ssrBKO	ssrBKO+PssrB(K179A)	-0.1052	0.1303	-0.2326	0.0222	FALSE
MS_20260226	MGM	ssrBKO_PssrB	0.285033	0.352233	0.809217															ssrBKO	ssrBKO+PssrB(L201A)	-0.0699	0.4766	-0.1973	0.0575	FALSE
																				ssrBKO	ssrBKO+PssrB	-0.4165	0	-0.5439	-0.2891	TRUE
																				ssrBKO+PssrB(D56A)	ssrBKO+PssrB(K179A)	0.1508	0.0177	0.0234	0.2782	TRUE
																				ssrBKO+PssrB(D56A)	ssrBKO+PssrB(L201A)	0.186	0.0038	0.0586	0.3135	TRUE
																				ssrBKO+PssrB(D56A)	ssrBKO+PssrB	-0.1605	0.0115	-0.2879	-0.0331	TRUE
																				ssrBKO+PssrB(K179A)	ssrBKO+PssrB(L201A)	0.0353	0.9309	-0.0921	0.1627	FALSE
																				ssrBKO+PssrB(K179A)	ssrBKO+PssrB	-0.3113	0	-0.4387	-0.1839	TRUE
																				ssrBKO+PssrB(L201A)	ssrBKO+PssrB	-0.3466	0	-0.474	-0.2192	TRUE

### Sheet: Figure 4C
Experiment	Media	Strain	local max growth rate	local max growth rate error	time of local max gr	time of local max gr err	logmaxlikehood for gr	max gr	max gr err	time of max gr	time of max gr err	doubling time	doubling time err	lag time	lag time err			ANOVA with Tukey's Post Hoc Test
MV_20240305	MGM	WT	0.255849	0.00591969	7.25038	0.0833396	1533.28	0.255753	0.00480337	7.25038	0.0833396	2.71022	0.0509786	5.06332	0.0540015			Media	Metric	Group 1	Group 2	meandiff	p-adj	lower	upper	reject
MV_20240305	MGM	ssrBKO	0.301745	0.00537958	5.16692	0.0416682	1981.54	0.302375	0.00501771	5.16692	0.0416682	2.29235	0.0380926	3.55336	0.03605			MGM	Lag Time	WT	ssrBKO	-1.5272	0.0134	-2.7027	-0.3517	TRUE
MV_20240305	MGM	ssrBKO_PssrB(H12Q)	0.270223	0.00564613	7.66708	0.04167	1586.94	0.270703	0.0057407	7.58374	0.0833417	2.56054	0.0545112	5.4619	0.0481682					WT	ssrBKO_PssrB(H12Q)	0.1801	0.959	-0.9953	1.3556	FALSE
MV_20240305	MGM	ssrBKO_PssrB	0.262381	0.00629023	8.00043	0.0416697	1715.26	0.261148	0.00618082	8.00043	0.0416697	2.65423	0.0627467	5.61299	0.0636071					WT	ssrBKO_PssrB	0.4604	0.6132	-0.7151	1.6359	FALSE
MV_20240221	MGM	WT	0.303465	0.00502449	6.50037	0.0833394	1941.16	0.30358	0.00432495	6.50037	0.0833394	2.28324	0.0323837	4.50033	0.0393329					ssrBKO	ssrBKO_PssrB(H12Q)	1.7073	0.0071	0.5319	2.8828	TRUE
MV_20240221	MGM	ssrBKO	0.34082	0.00482252	5.2503	0.0416682	2122.79	0.339867	0.00457864	5.2503	0.0416682	2.03947	0.0274249	3.61179	0.0287856					ssrBKO	ssrBKO_PssrB	1.9876	0.0028	0.8121	3.1631	TRUE
MV_20240221	MGM	ssrBKO_PssrB(H12Q)	0.270965	0.00370244	7.41709	0.0416693	2314.13	0.269544	0.00380702	7.41709	0.0416693	2.57156	0.0360713	5.11186	0.0316664					ssrBKO_PssrB(H12Q)	ssrBKO_PssrB	0.2803	0.8685	-0.8952	1.4558	FALSE
MV_20240221	MGM	ssrBKO_PssrB	0.239754	0.00346213	8.45882	0.041669	2429.3	0.241691	0.0041667	8.41715	0.041669	2.86791	0.0495053	5.59109	0.0552724			MGM	Doubling Time	WT	ssrBKO	-0.5267	0.0469	-1.0459	-0.0075	TRUE
MS_20250730_ssrABKO_H12Q	MGM	WT	0.245547	0.00431423	8.66722	0.0416697	1763.68	0.246397	0.00497677	8.66722	0.0416697	2.81313	0.0571893	6.1151	0.0646882					WT	ssrBKO_PssrB(H12Q)	0.0431	0.9929	-0.4761	0.5623	FALSE
MS_20250730_ssrABKO_H12Q	MGM	ssrBKO	0.364455	0.00526535	5.58369	0.0104173	2501.81	0.36583	0.00438656	5.58369	0	1.89473	0.0227458	3.932	0.0218657					WT	ssrBKO_PssrB	0.2105	0.5886	-0.3087	0.7297	FALSE
MS_20250730_ssrABKO_H12Q	MGM	ssrBKO_PssrB(H12Q)	0.24744	0.00188258	8.16719	0.0833387	3049.12	0.247222	0.00191003	8.16719	0.0416692	2.80374	0.0216168	5.64543	0.0178271					ssrBKO	ssrBKO_PssrB(H12Q)	0.5698	0.0323	0.0506	1.089	TRUE
MS_20250730_ssrABKO_H12Q	MGM	ssrBKO_PssrB	0.237175	0.00359938	8.41721	0.0833385	1724.92	0.237707	0.00316736	8.41721	0.0833385	2.91598	0.0392071	5.85594	0.0506977					ssrBKO	ssrBKO_PssrB	0.7372	0.0081	0.218	1.2564	TRUE
																				ssrBKO_PssrB(H12Q)	ssrBKO_PssrB	0.1674	0.7363	-0.3518	0.6866	FALSE
																		MGM	Fold Change Max. OD600	WT	ssrBKO	0.3432	0.0001	0.218	0.4683	TRUE
																				WT	ssrBKO_PssrB(H12Q)	0.1248	0.0505	-0.0003	0.2499	FALSE
																				WT	ssrBKO_PssrB	-0.034	0.8198	-0.1591	0.0911	FALSE
Experiment	Media	Strain	Avg. Max OD600	WT Max OD600	Fold Change Rel. To WT															ssrBKO	ssrBKO_PssrB(H12Q)	-0.2183	0.0023	-0.3434	-0.0932	TRUE
MS_20250730_ssrABKO_H12Q	MGM	WT	0.2233	0.2233	1															ssrBKO	ssrBKO_PssrB	-0.3772	0.0001	-0.5023	-0.2521	TRUE
MV_20240221	MGM	WT	0.242667	0.242667	1															ssrBKO_PssrB(H12Q)	ssrBKO_PssrB	-0.1588	0.0153	-0.2839	-0.0337	TRUE
MV_20240305	MGM	WT	0.226033	0.226033	1
MS_20250730_ssrABKO_H12Q	MGM	ssrBKO	0.313633	0.2233	1.40454
MV_20240221	MGM	ssrBKO	0.319233	0.242667	1.31552
MV_20240305	MGM	ssrBKO	0.295967	0.226033	1.30939
MS_20250730_ssrABKO_H12Q	MGM	ssrBKO_PssrB(H12Q)	0.2633	0.2233	1.17913
MV_20240221	MGM	ssrBKO_PssrB(H12Q)	0.261833	0.242667	1.07898
MV_20240305	MGM	ssrBKO_PssrB(H12Q)	0.252333	0.226033	1.11635
MS_20250730_ssrABKO_H12Q	MGM	ssrBKO_PssrB	0.229767	0.2233	1.02896
MV_20240221	MGM	ssrBKO_PssrB	0.219967	0.242667	0.906456
MV_20240305	MGM	ssrBKO_PssrB	0.217567	0.226033	0.962542

### Sheet: Figure S4
Experiment	Media	Strain	local max growth rate	local max growth rate error	time of local max gr	time of local max gr err	logmaxlikehood for gr	max gr	max gr err	time of max gr	time of max gr err	doubling time	doubling time err	lag time	lag time err			ANOVA with Tukey's Post Hoc Test
MS_20250725_ssrABKO	MGM	WT	0.18534	0.00153244	6.58371	0.0833368	2062.5	0.185402	0.00176553	6.58371	0.0833368	3.73862	0.0355074	3.61405	0.0439379			Media	Metric	Group 1	Group 2	meandiff	p-adj	lower	upper	reject
MS_20250725_ssrABKO	MGM	ssrABKO	0.335221	0.00392013	5.58364	0.04167	2104.42	0.333706	0.00615175	5.58364	0.04167	2.07712	0.0384188	3.79892	0.0271069			MGM	Lag Time	WT	ssrABKO	-0.91	0.3984	-2.527	0.707	FALSE
MS_20250725_ssrABKO	MGM	ssrABKO_PssrB	0.194473	0.00230814	8.91717	0.0937543	2157.54	0.194729	0.00217013	8.91717	0.0937543	3.55956	0.0396098	6.20358	0.0415259					WT	ssrABKO_PssrB	1.6088	0.0513	-0.0082	3.2258	FALSE
MS_20250725_ssrABKO	MGM	ssrBKO	0.357886	0.00546761	5.75032	0.0416694	2271.54	0.357795	0.00648337	5.66699	0.0416694	1.93727	0.0348899	4.00308	0.0275762					WT	ssrBKO	-0.7429	0.5779	-2.3599	0.8741	FALSE
MS_20250725_ssrABKO	MGM	ssrBKO_PssrB	0.243923	0.00319666	9.33386	0.0416688	2841.83	0.243832	0.0036657	9.33386	0.0416688	2.84272	0.0427361	6.46564	0.0417177					WT	ssrBKO_PssrB	1.4035	0.0977	-0.2135	3.0205	FALSE
MS_20250728_ssrABKO	MGM	WT	0.252802	0.0022851	6.41706	0.04167	2756.09	0.252952	0.00219084	6.33372	0.04167	2.74023	0.0237387	4.3358	0.0182502					ssrABKO	ssrABKO_PssrB	2.5189	0.0032	0.9019	4.1359	TRUE
MS_20250728_ssrABKO	MGM	ssrABKO	0.336669	0.0025266	5.16698	0.0416685	3051.83	0.337461	0.00274208	5.25032	0.0416685	2.05401	0.0166379	3.58596	0.0156673					ssrABKO	ssrBKO	0.1672	0.9966	-1.4498	1.7842	FALSE
MS_20250728_ssrABKO	MGM	ssrABKO_PssrB	0.229246	0.00176614	8.75055	0.0416692	3055.8	0.229218	0.00205852	8.75055	0.0416692	3.02397	0.0271205	6.17058	0.0246839					ssrABKO	ssrBKO_PssrB	2.3136	0.0058	0.6966	3.9306	TRUE
MS_20250728_ssrABKO	MGM	ssrBKO	0.343796	0.00260863	5.50033	0.0416692	3257.65	0.342629	0.00259266	5.50033	0	2.02302	0.0153488	3.90755	0.0137452					ssrABKO_PssrB	ssrBKO	-2.3517	0.0052	-3.9687	-0.7347	TRUE
MS_20250728_ssrABKO	MGM	ssrBKO_PssrB	0.237276	0.00306998	8.58387	0.0416689	2618.15	0.237652	0.00292211	8.58387	0.0416689	2.91665	0.0360695	5.95107	0.0383126					ssrABKO_PssrB	ssrBKO_PssrB	-0.2053	0.9926	-1.8223	1.4117	FALSE
MS_20250730_ssrABKO_H12Q	MGM	WT	0.241757	0.00462991	8.66722	0.0416697	1764.14	0.242969	0.00513079	8.66722	0.0833396	2.85282	0.0603229	6.09817	0.064508					ssrBKO	ssrBKO_PssrB	2.1464	0.0096	0.5294	3.7634	TRUE
MS_20250730_ssrABKO_H12Q	MGM	ssrABKO	0.364327	0.00545286	5.58369	0.0416693	2355.47	0.365376	0.00546541	5.58369	0.0416693	1.89708	0.0284052	3.93305	0.0257905			MGM	Doubling Time	WT	ssrABKO	-1.1012	0.0049	-1.8535	-0.3488	TRUE
MS_20250730_ssrABKO_H12Q	MGM	ssrABKO_PssrB	0.21859	0.0028635	9.41726	0.125008	2345.25	0.219776	0.00333385	9.41726	0.125008	3.15388	0.0480744	6.50037	0.0433525					WT	ssrABKO_PssrB	0.1352	0.9733	-0.6171	0.8876	FALSE
MS_20250730_ssrABKO_H12Q	MGM	ssrBKO	0.361742	0.00487496	5.58369	0.0416681	2493	0.362548	0.00417973	5.58369	0	1.91188	0.022125	3.90882	0.0181987					WT	ssrBKO	-1.1532	0.0036	-1.9055	-0.4008	TRUE
MS_20250730_ssrABKO_H12Q	MGM	ssrBKO_PssrB	0.238338	0.00395752	8.41721	0.0833385	1725.23	0.237345	0.00365325	8.41721	0.0833385	2.92042	0.0448686	5.8419	0.0477939					WT	ssrBKO_PssrB	-0.2173	0.8707	-0.9697	0.5351	FALSE
																				ssrABKO	ssrABKO_PssrB	1.2364	0.0021	0.484	1.9888	TRUE
																				ssrABKO	ssrBKO	-0.052	0.9993	-0.8044	0.7004	FALSE
																				ssrABKO	ssrBKO_PssrB	0.8839	0.0205	0.1315	1.6362	TRUE
Experiment	Media	Strain	Avg. Max OD600	WT Max OD600	Fold Change Rel. To WT															ssrABKO_PssrB	ssrBKO	-1.2884	0.0016	-2.0408	-0.536	TRUE
MS_20250725_ssrABKO	MGM	WT	0.223467	0.223467	1															ssrABKO_PssrB	ssrBKO_PssrB	-0.3525	0.561	-1.1049	0.3998	FALSE
MS_20250728_ssrABKO	MGM	WT	0.226567	0.226567	1															ssrBKO	ssrBKO_PssrB	0.9359	0.0145	0.1835	1.6883	TRUE
MS_20250730_ssrABKO_H12Q	MGM	WT	0.2233	0.2233	1													MGM	Fold Change Max OD600	WT	ssrABKO	0.3597	0	0.2598	0.4597	TRUE
MS_20250725_ssrABKO	MGM	ssrABKO	0.3029	0.223467	1.35546															WT	ssrABKO_PssrB	0.0067	0.9994	-0.0932	0.1067	FALSE
MS_20250728_ssrABKO	MGM	ssrABKO	0.2999	0.226567	1.32367															WT	ssrBKO	0.3515	0	0.2516	0.4514	TRUE
MS_20250730_ssrABKO_H12Q	MGM	ssrABKO	0.312633	0.2233	1.40006															WT	ssrBKO_PssrB	-0.016	0.9825	-0.1159	0.084	FALSE
MS_20250725_ssrABKO	MGM	ssrABKO_PssrB	0.224733	0.223467	1.00567															ssrABKO	ssrABKO_PssrB	-0.353	0	-0.4529	-0.2531	TRUE
MS_20250728_ssrABKO	MGM	ssrABKO_PssrB	0.221233	0.226567	0.97646															ssrABKO	ssrBKO	-0.0082	0.9986	-0.1082	0.0917	FALSE
MS_20250730_ssrABKO_H12Q	MGM	ssrABKO_PssrB	0.2318	0.2233	1.03807															ssrABKO	ssrBKO_PssrB	-0.3757	0	-0.4756	-0.2758	TRUE
MS_20250725_ssrABKO	MGM	ssrBKO	0.3023	0.223467	1.35277															ssrABKO_PssrB	ssrBKO	0.3448	0	0.2448	0.4447	TRUE
MS_20250728_ssrABKO	MGM	ssrBKO	0.2939	0.226567	1.29719															ssrABKO_PssrB	ssrBKO_PssrB	-0.0227	0.9398	-0.1226	0.0772	FALSE
MS_20250730_ssrABKO_H12Q	MGM	ssrBKO	0.313633	0.2233	1.40454															ssrBKO	ssrBKO_PssrB	-0.3675	0	-0.4674	-0.2675	TRUE
MS_20250725_ssrABKO	MGM	ssrBKO_PssrB	0.217067	0.223467	0.97136
MS_20250728_ssrABKO	MGM	ssrBKO_PssrB	0.215633	0.226567	0.951743
MS_20250730_ssrABKO_H12Q	MGM	ssrBKO_PssrB	0.229767	0.2233	1.02896

### Sheet: Figure 5
Experiment	Media	Strain	local max growth rate	local max growth rate error	time of local max gr	time of local max gr err	logmaxlikehood for gr	max gr	max gr err	time of max gr	time of max gr err	doubling time	doubling time err	lag time	lag time err				ANOVA with Tukey's Post Hoc Test
MS_20250602	MGM	SPI2KO	0.353677	0.00511708	6.16703	0.0416688	2226.02	0.354611	0.00489251	6.16703	0	1.95467	0.0270968	4.61976	0.0243152				Media	Metric	Group 1	Group 2	meandiff	p-adj	lower	upper	reject
MS_20250602	MGM	SPI2KO_PssrB	0.260719	0.00355668	9.08386	0.0416681	2771.68	0.260043	0.00336452	9.08386	0.0416681	2.66551	0.0345381	6.83931	0.029452				MGM	Lag Time	SPI2 KO	SPI2 KO+PssrB	2.771	0.0002	1.5033	4.0388	TRUE
MS_20250602	MGM	WT	0.264323	0.00572023	6.7504	0.0833382	1422.84	0.263088	0.00691791	6.7504	0.0520864	2.63467	0.069161	5.16007	0.0573815						SPI2 KO	WT	0.6663	0.4595	-0.6014	1.934	FALSE
MS_20250602	MGM	ssrBKO	0.309965	0.00356803	6.25037	0.0416693	2527.92	0.310302	0.00376069	6.25037	0.0416693	2.23378	0.0271697	4.66633	0.0248412						SPI2 KO	ssrBKO	0.1651	0.9919	-1.1027	1.4328	FALSE
MS_20250602	MGM	ssrBKO_PssrB	0.251108	0.00300203	9.00052	0.0416685	2636.71	0.250768	0.00289835	8.91719	0.0416685	2.7641	0.0318864	6.83933	0.0237107						SPI2 KO	ssrBKO+PssrB	2.1356	0.0018	0.8679	3.4033	TRUE
MS_20250717	MGM	SPI2KO	0.308903	0.0054256	5.66703	0.0416689	1993.92	0.308499	0.00524444	5.66703	0.0416689	2.24684	0.0380921	3.6175	0.0360032						SPI2 KO+PssrB	WT	-2.1047	0.002	-3.3725	-0.837	TRUE
MS_20250717	MGM	SPI2KO_PssrB	0.249497	0.00455489	9.33394	0.0416694	2303.13	0.250116	0.00569663	9.33394	0.0416694	2.7713	0.0631196	6.81389	0.0603603						SPI2 KO+PssrB	ssrBKO	-2.606	0.0004	-3.8737	-1.3382	TRUE
MS_20250717	MGM	WT	0.210686	0.00424781	6.83377	0.125011	1768.19	0.210206	0.00384256	6.91712	0.125011	3.29746	0.0604337	4.17712	0.0647022						SPI2 KO+PssrB	ssrBKO+PssrB	-0.6354	0.5019	-1.9032	0.6323	FALSE
MS_20250717	MGM	ssrBKO	0.317561	0.00527498	5.50036	0.041669	1966.97	0.317984	0.00637309	5.50036	0.041669	2.17982	0.0435263	3.73978	0.0419837						WT	ssrBKO	-0.5012	0.6966	-1.769	0.7665	FALSE
MS_20250717	MGM	ssrBKO_PssrB	0.275758	0.00437263	8.58389	0	2702.69	0.276898	0.00432085	8.58389	0	2.50326	0.0391176	6.23074	0.0341515						WT	ssrBKO+PssrB	1.4693	0.0222	0.2015	2.737	TRUE
MS_20250721	MGM	SPI2KO	0.336754	0.00697502	5.75034	0.0833383	1700.63	0.337439	0.00778586	5.75034	0.0833383	2.05414	0.0470104	4.07927	0.0503727						ssrBKO	ssrBKO+PssrB	1.9705	0.0032	0.7028	3.2383	TRUE
MS_20250721	MGM	SPI2KO_PssrB	0.209941	0.0028123	10.0006	0.0833383	2472.69	0.20925	0.00262155	10.0006	0.0833383	3.31254	0.0414453	6.97636	0.0481832				MGM	Doubling Time	SPI2 KO	SPI2 KO+PssrB	0.8312	0.079	-0.0822	1.7447	FALSE
MS_20250721	MGM	WT	0.210722	0.00384188	8.08382	0.135423	1626.42	0.21239	0.00467224	8.08382	0.0833369	3.26356	0.0723606	4.97825	0.0753144						SPI2 KO	WT	0.98	0.0344	0.0666	1.8934	TRUE
MS_20250721	MGM	ssrBKO	0.373149	0.00666077	6.08369	0.0416696	2134	0.373724	0.00562846	6.08369	0.0416696	1.8547	0.028068	4.40559	0.0328737						SPI2 KO	ssrBKO	0.0042	1	-0.9092	0.9176	FALSE
MS_20250721	MGM	ssrBKO_PssrB	0.197905	0.00351005	8.83386	0.0833382	1883.9	0.199377	0.00300237	8.83386	0.0833382	3.47657	0.0522555	5.65323	0.0491055						SPI2 KO	ssrBKO+PssrB	0.8294	0.0798	-0.084	1.7429	FALSE
																					SPI2 KO+PssrB	WT	0.1488	0.9813	-0.7646	1.0622	FALSE
																					SPI2 KO+PssrB	ssrBKO	-0.827	0.0809	-1.7404	0.0864	FALSE
																					SPI2 KO+PssrB	ssrBKO+PssrB	-0.0018	1	-0.9152	0.9116	FALSE
Experiment	Media	Strain	Avg. Max OD600	WT Max OD600	Fold Change Rel. To WT																WT	ssrBKO	-0.9758	0.0353	-1.8892	-0.0624	TRUE
MS_20250602	MGM	SPI2KO	0.290567	0.2044	1.42156																WT	ssrBKO+PssrB	-0.1506	0.9805	-1.064	0.7628	FALSE
MS_20250717	MGM	SPI2KO	0.3217	0.231567	1.38923																ssrBKO	ssrBKO+PssrB	0.8252	0.0817	-0.0882	1.7386	FALSE
MS_20250721	MGM	SPI2KO	0.329233	0.229767	1.4329														MGM	Fold Change Max OD600	SPI2 KO	SPI2 KO+PssrB	-0.0633	0.0063	-0.108	-0.0185	TRUE
MS_20250602	MGM	SPI2KO_PssrB	0.231	0.2044	1.13014																SPI2 KO	WT	-0.0919	0.0004	-0.1367	-0.0472	TRUE
MS_20250717	MGM	SPI2KO_PssrB	0.260067	0.231567	1.12307																SPI2 KO	ssrBKO	-0.016	0.763	-0.0608	0.0287	FALSE
MS_20250721	MGM	SPI2KO_PssrB	0.2606	0.229767	1.13419																SPI2 KO	ssrBKO+PssrB	-0.1015	0.0002	-0.1462	-0.0567	TRUE
MS_20250602	MGM	WT	0.2044	0.2044	1																SPI2 KO+PssrB	WT	-0.0286	0.2884	-0.0734	0.0161	FALSE
MS_20250717	MGM	WT	0.231567	0.231567	1																SPI2 KO+PssrB	ssrBKO	0.0473	0.0375	0.0025	0.092	TRUE
MS_20250721	MGM	WT	0.229767	0.229767	1																SPI2 KO+PssrB	ssrBKO+PssrB	-0.0382	0.105	-0.0829	0.0066	FALSE
MS_20250602	MGM	ssrBKO	0.2763	0.2044	1.35176																WT	ssrBKO	0.0759	0.0017	0.0312	0.1206	TRUE
MS_20250717	MGM	ssrBKO	0.3111	0.231567	1.34346																WT	ssrBKO+PssrB	-0.0095	0.9514	-0.0543	0.0352	FALSE
MS_20250721	MGM	ssrBKO	0.306033	0.229767	1.33193																ssrBKO	ssrBKO+PssrB	-0.0854	0.0007	-0.1302	-0.0407	TRUE
MS_20250602	MGM	ssrBKO_PssrB	0.201367	0.2044	0.98516
MS_20250717	MGM	ssrBKO_PssrB	0.215833	0.231567	0.932057
MS_20250721	MGM	ssrBKO_PssrB	0.2199	0.229767	0.957058
