## Supplementary material for "Regulator-derived growth and fitness costs of *Salmonella* SPI-2 expression are environment specific and T3SS independent": TableS2

### Sheet: Sheet1
Plasmid	Backbone, Source	Promoter, Source	RBS, Source	ORF, Source	Terminator, Source
PLow-ssrB	pSC101-Carb, Ecoflex	SJM906, Ecoflex	BBa_B0034, Ecoflex	ssrB, STm Genome	L3S2P21, Ecoflex
PssrB	p15A-Carb, Ecoflex	SJM906, Ecoflex	BBa_B0034, Ecoflex	ssrB, STm Genome	L3S2P21, Ecoflex
PHigh-ssrB	pSC101-Carb, Ecoflex	SJM915, Ecoflex	Bba_B0034, Ecoflex	ssrB, STm Genome	L3S2P21, Ecoflex
Pred	pSC101-Kan, Ecoflex	SJM906, Ecoflex	pET3a, Ecoflex	mRuby2, Geneblock	L3S2P21, Ecoflex
Pgreen	pSC101-Kan, Ecoflex	SJM906, Ecoflex	pET3a, Ecoflex	sfGFP, Geneblock	L3S2P21, Ecoflex
PLow-sfGFP	pSC101-Carb, Ecoflex	SJM906, Ecoflex	BBa_B0034, Ecoflex	sfGFP, Geneblock	L3S2P21, Ecoflex
PsfGFP	p15A-Carb, Ecoflex	SJM906, Ecoflex	BBa_B0034, Ecoflex	sfGFP, Geneblock	L3S2P21, Ecoflex
PHigh-sfGFP	pSC101-Carb, Ecoflex	SJM915, Ecoflex	Bba_B0034, Ecoflex	sfGFP, Geneblock	L3S2P21, Ecoflex
PssrB(H12Q)	p15A-Carb, Ecoflex	SJM906, Ecoflex	BBa_B0034, Ecoflex	ssrB(H12Q), PssrB with PCR modification	L3S2P21, Ecoflex
PssrB(D56A)	p15A-Carb, Ecoflex	SJM906, Ecoflex	BBa_B0034, Ecoflex	ssrB(D56A), PssrB with PCR modification	L3S2P21, Ecoflex
PssrB(K179A)	p15A-Carb, Ecoflex	SJM906, Ecoflex	BBa_B0034, Ecoflex	ssrB(K179A), PssrB with PCR modification	L3S2P21, Ecoflex
PssrB(L201A)	p15A-Carb, Ecoflex	SJM906, Ecoflex	BBa_B0034, Ecoflex	ssrB(L201A), PssrB with PCR modification	L3S2P21, Ecoflex
