## Supplementary material for "Regulator-derived growth and fitness costs of *Salmonella* SPI-2 expression are environment specific and T3SS independent": TableS4

### Sheet: Sheet1
Strain_Plasmid	Media	Experiment	%GFP+
WT_GFP(-)	M9	20260303	0.004
WT_GFP(-)	MGM	20260303	0.002
WT_PssaG-sfGFP(LVA)	M9	20260303	0.002
WT_PssaG-sfGFP(LVA)	MGM	20260303	20.9
ssrBKO_PssrB	M9	20260303	97.8
ssrBKO_PssrB	MGM	20260303	98
ssrBKO_NoPlasmid	M9	20260303	0.002
ssrBKO_NoPlasmid	MGM	20260303	0.004
ssrABKO_PssrB	M9	20260303	98.8
ssrABKO_PssrB	MGM	20260303	59.9
ssrBKO_pLL1317	M9	20260303	94.2
ssrBKO_pLL1317	MGM	20260303	4.1
ssrBKO_PssrB(D56A)	M9	20260303	82.2
ssrBKO_PssrB(D56A)	MGM	20260303	0.44
ssrBKO_PssrB(K179A)	M9	20260303	0.012
ssrBKO_PssrB(K179A)	MGM	20260303	0
ssrBKO_PssrB(L201A)	M9	20260303	0.028
ssrBKO_PssrB(L201A)	MGM	20260303	0
WT_GFP(-)	M9	20260305	0
WT_GFP(-)	MGM	20260305	0.002
WT_PssaG-sfGFP(LVA)	M9	20260305	0.004
WT_PssaG-sfGFP(LVA)	MGM	20260305	35.1
ssrBKO_PssrB	M9	20260305	99.1
ssrBKO_PssrB	MGM	20260305	98.6
ssrBKO_NoPlasmid	M9	20260305	0
ssrBKO_NoPlasmid	MGM	20260305	0
ssrABKO_PssrB	M9	20260305	99.5
ssrABKO_PssrB	MGM	20260305	46.6
ssrBKO_pLL1317	M9	20260305	90.6
ssrBKO_pLL1317	MGM	20260305	1.83
ssrBKO_PssrB(D56A)	M9	20260305	78.9
ssrBKO_PssrB(D56A)	MGM	20260305	0.28
ssrBKO_PssrB(K179A)	M9	20260305	0.012
ssrBKO_PssrB(K179A)	MGM	20260305	0.002
ssrBKO_PssrB(L201A)	M9	20260305	0.064
ssrBKO_PssrB(L201A)	MGM	20260305	0
WT_GFP(-)	M9	20260324	0
WT_GFP(-)	MGM	20260324	0.002
WT_PssaG-sfGFP(LVA)	M9	20260324	0
WT_PssaG-sfGFP(LVA)	MGM	20260324	81.8
ssrABKO_PssrB	M9	20260324	98.8
ssrABKO_PssrB	MGM	20260324	56.6
ssrBKO_NoPlasmid	M9	20260324	0
ssrBKO_NoPlasmid	MGM	20260324	0.004
ssrBKO_PssrB	M9	20260324	98.8
ssrBKO_PssrB	MGM	20260324	98.5
ssrBKO_pLL1317	M9	20260324	87.9
ssrBKO_pLL1317	MGM	20260324	3.73
ssrBKO_PssrB(D56A)	M9	20260324	70.5
ssrBKO_PssrB(D56A)	MGM	20260324	0.38
ssrBKO_PssrB(K179A)	M9	20260324	0.008
ssrBKO_PssrB(K179A)	MGM	20260324	0.008
ssrBKO_PssrB(L201A)	M9	20260324	0.002
ssrBKO_PssrB(L201A)	MGM	20260324	0.004
